# Lola-I is a developmentally regulated promoter pioneer factor

**DOI:** 10.1101/2022.04.25.489272

**Authors:** Vivekanandan Ramalingam, Xinyang Yu, Brian D. Slaughter, Jay R. Unruh, Kaelan J. Brennan, Anastasiia Onyshchenko, Jeffrey J. Lange, Malini Natarajan, Michael Buck, Julia Zeitlinger

## Abstract

While enhancers are often regulated at the level of accessibility by pioneer factors, promoters tend to be constitutively accessible and poised for activation by paused Pol II — thus are often not considered as sites of developmental regulation. Here we show that the accessibility of promoters and the acquisition of paused Pol II can be subject to developmental regulation by pioneer factors. We show that Lola-I, a *Drosophila* zinc finger transcription factor, is ubiquitously expressed at the end of embryogenesis and causes its target promoters to become accessible and acquire paused Pol II throughout the embryo. This promoter transition is required but not sufficient for tissue-specific target gene expression. Lola-I mediates this function by binding to the edges of the promoter nucleosomes, which leads to their depletion, similar to the action of pioneer factors at enhancers. These results uncover a level of regulation for promoters that is normally found at enhancers, providing further evidence that promoters and enhancers display unexpectedly similar characteristics.
