## Supplemental Table 1 for "Lola-I is a developmentally regulated promoter pioneer factor"

motif	s1_W	s1_WO	s2_W	s2_WO	test_type	pvalue	enrichment	padj
FF-lola_SOLEXA_5_FBgn0005630	143	349	37	806	enrichment	5.49E-37	6.622116018	8.75E-34
FF-lola_SANGER_5_FBgn0005630	107	385	29	814	enrichment	1.96E-26	6.321909167	1.56E-23
cispb_1.02-M5228_1.02	93	399	63	780	enrichment	3.15E-10	2.529326365	1.68E-07
FF-lola.PG_SANGER_2.5_FBgn0005630	33	459	11	832	enrichment	1.14E-07	5.140243902	4.54E-05
cispb_1.02-M5234_1.02	82	410	66	777	enrichment	5.55E-07	2.128787879	0.000176894
cispb_1.02-M5017_1.02	40	452	21	822	enrichment	1.88E-06	3.263646922	0.000428686
FF-GATAe_SANGER_5_FBgn0038391	39	453	20	823	enrichment	1.87E-06	3.341158537	0.000428686
cispb_1.02-M2533_1.02	50	442	32	811	enrichment	2.61E-06	2.677210366	0.000520417
cispb_1.02-M4969_1.02	27	465	113	730	depletion	4.06E-06	-2.442599183	0.000719605
JASPAR_2014-pnr-MA0536.1	22	470	97	746	depletion	1.06E-05	-2.573277257	0.001687451
FF-GATAd_SANGER_5_FBgn0032223	42	450	27	816	enrichment	1.91E-05	2.665311653	0.002573384
FF-ken_SOLEXA_5_FBgn0011236	50	442	36	807	enrichment	1.94E-05	2.379742547	0.002573384
cispb_1.02-M4911_1.02	9	483	58	785	depletion	3.94E-05	-3.761170423	0.004836933
cispb_1.02-M5013_1.02	66	426	59	784	enrichment	7.70E-05	1.916701116	0.008768045
FF-lmd_SANGER_5_FBgn0039039	41	451	29	814	enrichment	9.12E-05	2.422413793	0.009696372
FF-lola.PD_SANGER_5_FBgn0005630	38	454	26	817	enrichment	0.000110001	2.504221388	0.010958899
cispb_1.02-M4893_1.02	18	474	75	768	depletion	0.000219581	-2.431791222	0.020588992
cispb_1.02-M5229_1.02	68	424	66	777	enrichment	0.000312821	1.76533629	0.026244052
FF-HLH4C_SANGER_5_FBgn0011277	62	430	58	785	enrichment	0.000305519	1.831581161	0.026244052
cispb_1.02-M4794_1.02	16	476	68	775	depletion	0.000365231	-2.480427046	0.028677201
cispb_1.02-M4966_1.02	17	475	70	773	depletion	0.000407872	-2.403181913	0.028677201
FF-Bteb2_SOLEXA_2.5_FBgn0025679	48	444	41	802	enrichment	0.000413786	2.00594884	0.028677201
JASPAR_2014-BEAF-32-MA0529.1	25	467	89	754	depletion	0.000400591	-2.07772242	0.028677201
FF-srp_SANGER_5_FBgn0003507	33	459	24	819	enrichment	0.000629273	2.355945122	0.041794204
