## Supplemental Table 3 for "Lola-I is a developmentally regulated promoter pioneer factor"

### Sheet: Supplementary table 3
WT	active ratio	0.69			Mutant	active ratio	0.036
	multipliers	parameter name	value	units		multipliers	value
		assumed half-life	20	min		assumed half-life	20
		tau_deg	28.9855	min			28.9855
		kdeg	0.0345	transcripts/min			0.0345
	1526	kprod	52.647	transcripts/min		571	19.6995
	2.56	kon	0.08832	min^-1		0.185	0.0063825
	3.71014	koff	0.128	min^-1		5.13889	0.177292
		burst size	411.305	transcripts			111.114
		burst freq	0.0522604	min^-1			0.00616071
		parameter name	value
		assumed half-life	75			assumed half-life	75
		tau_deg	108.696				108.696
		kdeg	0.0092				0.0092
	1526	kprod	14.0392			571	5.2532
	2.56	kon	0.023552			0.185	0.001702
	3.71014	koff	0.0341333			5.13889	0.0472778
		burst size	411.305				111.114
		burst freq	0.0139361				0.00164286
		parameter name	value
		assumed half-life	150			assumed half-life	150
		tau_deg	217.391				217.391
		kdeg	0.0046				0.0046
	1526	kprod	7.0196			571	2.6266
	2.56	kon	0.011776			0.185	0.000851
	3.71014	koff	0.0170667			5.13889	0.0236389
		burst size	411.305				111.114
		burst freq	0.00696805				0.000821429
